# Spatial transcriptomic analysis of adult hippocampal neurogenesis in the human brain

**DOI:** 10.1101/2023.05.02.539011

**Authors:** Sophie Simard, Reza Rahimian, Maria Antonietta Davoli, Stéphanie Théberge, Natalie Matosin, Gustavo Turecki, Corina Nagy, Naguib Mechawar

## Abstract

Using spatial transcriptomics and FISH, we detected very few cells expressing neural stem cell- and proliferation-specific genes in the human dentate gyrus (DG) from childhood to middle age. However, we observed at all ages a significant number of DG cells expressing the immature neuronal marker *DCX*. Across ages, the majority of these cells displayed an inhibitory phenotype, while the remainder were non-committed or excitatory in nature.
