## Supplementary Table 1 for "Spatial transcriptomic analysis of adult hippocampal neurogenesis in the human brain"

### Sheet: Supplementary Table 1
Supplementary Table 1. Subject information and sequecing metrics obtained with Space Ranger of post-mortem human hippocampal samples used for Visium Spatial Gene Expression (related to Figure 1 and Methods: Human post-mortem tissue)
Age (years)	42	43	26	21
Sex (M/F)	M	M	M	M
Cause of death	Accidental	Natural	Accidental	Accidental
Region of the hippocampus	Body	Body	Anterior	Anterior
PMI (hours)	63	27	12	61.88
pH Value	6.75	6.7	6.75	6.66
Simplified Axis 1	Nil	Nil	Nil	Nil
Axis 1 Dependence	Nil	Nil	Nil	Nil
Substance at death	Nil	Cannabinoids and metabolites	Alcohol, Cannabinoids	Alcohol
Medication last three months	Nil	Nil	Nil	Nil
Number of reads	592 965 366	629 150 301	734 384 696	831 180 888
Valid barcodes (%)	97.3	97.5	97.4	97.4
Valid UMIs (%)	100	100	100	100
Sequencing saturation (%)	89.2	94.7	94.5	95.9
Fraction reads in spots under tissue (%)	98.7	95.6	96.6	94.6
Mean reads per spot	133 822	209 997	200 269	265 638
Median genes per spot	2 346	1 705	1 963	1 479
Total genes detected	23 236	21 502	22 757	22 066
Median UMI counts per spot	6 110	4 165	4 397	3 105
