## Supplementary Table 2 for "Spatial transcriptomic analysis of adult hippocampal neurogenesis in the human brain"

### Sheet: Supplementary Table 2
Supplementary Table 2. Percentage of spots expressing canonical cell type markers (based on scaled average expression) in each spot-level BayesSpace cluster (related to Figure 1)
	avg.exp	pct.exp	features.plot	id	avg.exp.scaled
SATB2	0.0178222	1.43816	SATB2	6	0
SLC17A7	21.9558	99.9041	SLC17A7	6	1.54233
SLC17A6	0.0190724	1.43816	SLC17A6	6	0
GAD2	0.272116	15.4362	GAD2	6	0
GAD1	0.243814	14.2218	GAD1	6	0
TMEM119	0.0246492	1.78971	TMEM119	6	0
CX3CR1	0.245774	15.2445	CX3CR1	6	0
MRC1	0.0333424	2.46085	MRC1	6	0
CLDN5	0.310125	17.0342	CLDN5	6	0
VTN	0.00581718	0.511345	VTN	6	0
GLUL	4.29661	91.403	GLUL	6	0
SOX9	0.386035	23.9054	SOX9	6	0
AQP4	4.2896	87.7277	AQP4	6	0
GFAP	39.6627	99.8402	GFAP	6	0
ALDH1L1	0.20662	13.7105	ALDH1L1	6	0
VIM	0.755089	38.0313	VIM	6	0
PDGFRA	0.191063	12.3362	PDGFRA	6	0
OLIG2	0.150763	10.0671	OLIG2	6	0
OLIG1	0.750964	39.5654	OLIG1	6	0
PLP1	4.95241	90.0607	PLP1	6	0
MOG	0.10869	6.96708	MOG	6	0
MOBP	0.778178	38.4787	MOBP	6	0
MBP	12.8821	99.4567	MBP	6	0
SNAP25	29.9185	99.8722	SNAP25	6	1.27623
STMN2	9.86779	98.7856	STMN2	6	1.65375
RBFOX3	1.15662	54.4263	RBFOX3	6	0.522672
SATB2	0.123325	5.86443	SATB2	3	2.0435
SLC17A7	13.18	95.5826	SLC17A7	3	0
SLC17A6	0.0601358	2.51333	SLC17A6	3	2.01394
GAD2	0.558605	18.5453	GAD2	3	0.227163
GAD1	0.75847	22.9246	GAD1	3	0.797104
TMEM119	0.0461184	1.90404	TMEM119	3	0
CX3CR1	0.375878	13.5567	CX3CR1	3	0.295313
MRC1	0.0707117	3.1607	MRC1	3	0.5539
CLDN5	0.430784	14.623	CLDN5	3	0
VTN	0.00201436	0.152323	VTN	3	0
GLUL	6.97367	86.6717	GLUL	3	0.516121
SOX9	0.40218	15.2323	SOX9	3	0
AQP4	3.26215	65.9939	AQP4	3	0
GFAP	26.5628	99.0861	GFAP	3	0
ALDH1L1	0.317539	12.2239	ALDH1L1	3	0
VIM	0.946643	30.5027	VIM	3	0
PDGFRA	0.250096	9.63442	PDGFRA	3	0.0519465
OLIG2	0.282386	10.3199	OLIG2	3	0
OLIG1	1.22185	36.4052	OLIG1	3	0
PLP1	10.9467	91.7365	PLP1	3	0
MOG	0.294515	10.5864	MOG	3	0
MOBP	1.95902	48.591	MOBP	3	0
MBP	30.9357	99.0861	MBP	3	0
SNAP25	22.4657	97.9817	SNAP25	3	0.379367
STMN2	7.54784	86.6337	STMN2	3	0.7349
RBFOX3	1.05096	34.6154	RBFOX3	3	0.180699
SATB2	0.0304145	1.23675	SATB2	4	0
SLC17A7	12.1465	98.5277	SLC17A7	4	0
SLC17A6	0.0307587	1.76678	SLC17A6	4	0.533225
GAD2	1.08972	33.3333	GAD2	4	2.00735
GAD1	0.793109	29.6231	GAD1	4	0.929587
TMEM119	0.0403284	2.17903	TMEM119	4	0
CX3CR1	0.38444	18.7279	CX3CR1	4	0.41617
MRC1	0.0715398	3.12132	MRC1	4	0.591526
CLDN5	0.407126	16.7256	CLDN5	4	0
VTN	0.00376053	0.235571	VTN	4	0
GLUL	4.78556	85.8068	GLUL	4	0
SOX9	0.778236	30.742	SOX9	4	0.480818
AQP4	9.20499	94.7585	AQP4	4	0.87038
GFAP	108.306	100	GFAP	4	0.649059
ALDH1L1	0.30508	14.8999	ALDH1L1	4	0
VIM	1.27869	43.0506	VIM	4	0
PDGFRA	0.32609	14.4287	PDGFRA	4	1.27895
OLIG2	0.309705	13.4276	OLIG2	4	0
OLIG1	1.23072	44.6996	OLIG1	4	0
PLP1	10.3023	95.8775	PLP1	4	0
MOG	0.227092	10.0118	MOG	4	0
MOBP	1.33079	40.5771	MOBP	4	0
MBP	20.1358	99.6466	MBP	4	0
SNAP25	18.0453	99.3522	SNAP25	4	0
STMN2	7.0593	91.755	STMN2	4	0.541406
RBFOX3	0.994272	40.0471	RBFOX3	4	0
SATB2	0.0614186	1.12823	SATB2	1	0.290441
SLC17A7	7.69065	66.3181	SLC17A7	1	0
SLC17A6	0.0107312	0.247661	SLC17A6	1	0
GAD2	0.611466	10.4568	GAD2	1	0.404342
GAD1	0.478443	9.41112	GAD1	1	0
TMEM119	0.0681591	1.541	TMEM119	1	1.05114
CX3CR1	0.438766	8.25537	CX3CR1	1	1.18295
MRC1	0.0489501	0.935608	MRC1	1	0
CLDN5	0.706171	12.383	CLDN5	1	0.62715
VTN	0.00392841	0.110072	VTN	1	0
GLUL	6.83723	63.9516	GLUL	1	0.443429
SOX9	0.656142	12.7133	SOX9	1	0
AQP4	7.38551	61.6125	AQP4	1	0.207404
GFAP	102.064	97.8261	GFAP	1	0.527252
ALDH1L1	0.493116	8.83324	ALDH1L1	1	1.22734
VIM	2.06416	29.5817	VIM	1	0.0985498
PDGFRA	0.329952	6.3016	PDGFRA	1	1.3413
OLIG2	0.749093	13.0985	OLIG2	1	2.08888
OLIG1	2.59648	34.6725	OLIG1	1	2.09545
PLP1	66.7029	94.7716	PLP1	1	2.0693
MOG	2.11904	25.8668	MOG	1	1.98976
MOBP	7.80244	63.9791	MOBP	1	2.04921
MBP	108.001	98.4315	MBP	1	2.10496
SNAP25	10.2929	73.115	SNAP25	1	0
STMN2	3.55245	44.2212	STMN2	1	0
RBFOX3	0.659952	10.6219	RBFOX3	1	0
SATB2	0.0280006	1.01626	SATB2	7	0
SLC17A7	9.43384	95.1897	SLC17A7	7	0
SLC17A6	0.00328418	0.203252	SLC17A6	7	0
GAD2	0.282225	13.1436	GAD2	7	0
GAD1	0.295225	14.2954	GAD1	7	0
TMEM119	0.0583986	2.91328	TMEM119	7	0.516029
CX3CR1	0.333056	14.4986	CX3CR1	7	0
MRC1	0.0492703	2.16802	MRC1	7	0
CLDN5	0.562294	21.6125	CLDN5	7	0.085514
VTN	0.00733416	0.406504	VTN	7	0
GLUL	9.45935	95.5962	GLUL	7	1.84043
SOX9	0.708744	28.3198	SOX9	7	0.201876
AQP4	6.98239	90.7182	AQP4	7	0.0605161
GFAP	34.4069	99.9322	GFAP	7	0
ALDH1L1	0.444553	19.5122	ALDH1L1	7	0.798465
VIM	2.07864	55.8266	VIM	7	0.107651
PDGFRA	0.223439	10.1626	PDGFRA	7	0
OLIG2	0.234134	10.4336	OLIG2	7	0
OLIG1	1.11849	41.0569	OLIG1	7	0
PLP1	7.4152	87.9404	PLP1	7	0
MOG	0.200542	9.55285	MOG	7	0
MOBP	1.07923	33.6721	MOBP	7	0
MBP	18.1724	98.7805	MBP	7	0
SNAP25	11.7978	95.2575	SNAP25	7	0
STMN2	2.87246	67.8184	STMN2	7	0
RBFOX3	0.813259	32.9268	RBFOX3	7	0
SATB2	0.0423448	4.2887	SATB2	5	0
SLC17A7	20.0084	100	SLC17A7	5	1.19532
SLC17A6	0.0109722	0.941423	SLC17A6	5	0
GAD2	0.318363	23.431	GAD2	5	0
GAD1	0.893045	56.2762	GAD1	5	1.31181
TMEM119	0.0321554	3.03347	TMEM119	5	0
CX3CR1	0.284896	21.0251	CX3CR1	5	0
MRC1	0.0396279	4.39331	MRC1	5	0
CLDN5	0.310493	24.7908	CLDN5	5	0
VTN	0.0082394	1.15063	VTN	5	0.13817
GLUL	4.36186	95.0837	GLUL	5	0
SOX9	0.564602	41.6318	SOX9	5	0
AQP4	5.48893	97.2803	AQP4	5	0
GFAP	49.6881	100	GFAP	5	0
ALDH1L1	0.246666	21.6527	ALDH1L1	5	0
VIM	0.928382	56.2762	VIM	5	0
PDGFRA	0.168788	13.9121	PDGFRA	5	0
OLIG2	0.148465	13.3891	OLIG2	5	0
OLIG1	0.630682	43.3054	OLIG1	5	0
PLP1	4.55101	93.9331	PLP1	5	0
MOG	0.0793224	7.53138	MOG	5	0
MOBP	0.454435	34.728	MOBP	5	0
MBP	7.16056	99.2678	MBP	5	0
SNAP25	29.8294	100	SNAP25	5	1.26551
STMN2	4.47574	95.8159	STMN2	5	0
RBFOX3	1.56552	76.6736	RBFOX3	5	1.84614
SATB2	0.0548099	1.56695	SATB2	2	0.103297
SLC17A7	8.68625	85.8974	SLC17A7	2	0
SLC17A6	0.00630255	0.2849	SLC17A6	2	0
GAD2	0.303334	8.97436	GAD2	2	0
GAD1	0.38832	10.2564	GAD1	2	0
TMEM119	0.073095	2.70655	TMEM119	2	1.32175
CX3CR1	0.421874	12.2507	CX3CR1	2	0.944528
MRC1	0.0962054	2.849	MRC1	2	1.71224
CLDN5	1.05006	24.7863	CLDN5	2	1.92174
VTN	0.0205782	0.569801	VTN	2	2.12597
GLUL	5.32024	77.208	GLUL	2	0
SOX9	1.11322	27.208	SOX9	2	1.82543
AQP4	11.1006	86.8946	AQP4	2	1.5611
GFAP	164.62	100	GFAP	2	1.74796
ALDH1L1	0.465411	14.245	ALDH1L1	2	0.982675
VIM	5.30056	62.8205	VIM	2	2.13379
PDGFRA	0.238724	7.40741	PDGFRA	2	0
OLIG2	0.365583	10.6838	OLIG2	2	0.221824
OLIG1	1.22522	30.1994	OLIG1	2	0
PLP1	31.8123	98.5755	PLP1	2	0.538906
MOG	1.14788	24.359	MOG	2	0.720395
MOBP	3.83983	62.1083	MOBP	2	0.528291
MBP	46.589	99.8575	MBP	2	0.338053
SNAP25	12.8429	92.4501	SNAP25	2	0
STMN2	4.47076	65.5271	STMN2	2	0
RBFOX3	0.725346	20.0855	RBFOX3	2	0
