## Supplementary Table 3 for "Spatial transcriptomic analysis of adult hippocampal neurogenesis in the human brain"

### Sheet: Supplementary Table 3
Supplementary Table 3. Subject information of post-mortem human hippocampal samples used for RNAscope (related to Figures 2-3 and Methods: Human post-mortem tissue)
Age (years)	Sex (M/F)	Cause of death	Region of hippocampus	PMI (hours)	pH Value	Axis 1	Axis 1 Dependence	Substance at death	Medication last three months
2	M	Brain tumour	N/A	N/A	N/A	Cancer	N/A	N/A	N/A
16	M	Suicide	Anterior	50.15	6.4	Dysthymic disorder	Nil	Nil	Nil
31	M	Accidental	Anterior	29.5	6.67	Nil	Nil	Nil	Nil
37	M	Accidental	Anterior	42.75	6.7	Nil	Nil	Amphetamines, MethAmphetaminess, Cannabinoids & metabolites, Cocaine & metabolites	Nil
42	M	Accidental	Anterior	63	6.75	Nil	Nil	Nil	Nil
45	M	Natural	Anterior	97.52	6.36	Nil	Nil	Nil	Sedative/Hypnotic
51	M	Accidental	Anterior	15	6.83	Nil	Nil	Alcohol	Nil
55	M	Natural	Anterior	21	6.7	Nil	Nil	Nil	Nil
